# Transcriptome alterations are enriched for synapse-associated genes in the striatum of subjects with obsessive-compulsive disorder

**DOI:** 10.1101/2020.07.23.216697

**Authors:** Sean C. Piantadosi, Lora L. McClain, Lambertus Klei, Jiebiao Wang, Brittany L. Chamberlain, Sara A Springer, Bernie Devlin, David A. Lewis, Susanne E. Ahmari

## Abstract

**Background:** Obsessive compulsive disorder (OCD) is a chronic and severe psychiatric disorder for which effective treatment options are limited. Structural and functional neuroimaging studies have consistently implicated the orbitofrontal cortex (OFC) and striatum in the pathophysiology of the disorder. Recent genetic evidence points to involvement of components of the excitatory synapse in the etiology of OCD. However, the transcriptional alterations that could link genetic risk to known structural and functional abnormalities remain mostly unknown.

**Methods:** To assess potential transcriptional changes in the OFC and two striatal regions (caudate nucleus and nucleus accumbens) of OCD subjects relative to unaffected comparison subjects, we sequenced messenger RNA transcripts from these brain regions.

**Results:** In a joint analysis of all three regions, 904 transcripts were differentially expressed between 7 OCD versus 8 unaffected comparison subjects. Region-specific analyses highlight a smaller number of differences, which concentrate in caudate and nucleus accumbens. Pathway analyses of the 904 differentially expressed transcripts showed enrichment for genes involved in synaptic signaling, with these synapse-associated genes displaying lower expression in OCD subjects relative to unaffected comparison subjects. Finally, we estimate that cell type fractions of medium spiny neurons are lower whereas vascular cells and astrocyte fractions are higher in tissue of OCD subjects.

**Conclusions:** Together, these data provide the first unbiased examination of differentially expressed transcripts in both OFC and striatum of OCD subjects. These transcripts encode synaptic proteins more often than expected by chance, and thus implicate the synapse as a vulnerable molecular compartment for OCD.
