## Supplemental Table 1 for "Transcriptome alterations are enriched for synapse-associated genes in the striatum of subjects with obsessive-compulsive disorder"

### Sheet: Supplemental Table 1
Covariate	Model 1	Model 2	Model 3
	Diagnosis + Sex	Diagnosis + Sex + Region	Diagnosis + Sex + Region + pH
Genes remaining	14211	9621	1690
Age	2	6	4
pH	587	1548	0
PMI	0	3	2
Region	8991	0	0
RIN	41	133	274
No improvement	4590	7931	1410
