## Supplemental Table 4 for "Transcriptome alterations are enriched for synapse-associated genes in the striatum of subjects with obsessive-compulsive disorder"

### Sheet: supplemental_table_5
Brain Region	Diagnosis	Sample ID	Astrocytes	Ependymal Cells	Excitatory Neurons	Immune Cells	Interneurons	Oligodendrocytes	Spiny Neurons	Vascular Cells
Brodmann Area 11	Control	1083	0.149	0.046	0.375	0.093	0.19	0	0	0.147
		1092	0.18	0.03	0.43	0	0.184	0.043	0	0.133
		1159	0.222	0.039	0.388	0	0.168	0.057	0	0.125
		1293	0.266	0.024	0.293	0.06	0.16	0.071	0	0.126
		13032	0.219	0.022	0.381	0.057	0.19	0	0	0.131
		13108	0.282	0.022	0.338	0.043	0.169	0.031	0	0.115
		1391	0.194	0.031	0.388	0.03	0.181	0.038	0	0.139
		1543	0.054	0.069	0.372	0.106	0.21	0.042	0	0.147
	OCD	13022	0.317	0.015	0.272	0.098	0.13	0.028	0	0.14
		13051	0.24	0.032	0.356	0.028	0.181	0.02	0	0.143
		1413	0.203	0.039	0.426	0	0.188	0.012	0	0.131
		1424	0.106	0.055	0.397	0	0.169	0.065	0	0.208
		1435	0.218	0.035	0.335	0.032	0.181	0.067	0	0.131
		1505	0.298	0.005	0.328	0.047	0.118	0.053	0	0.151
		1785	0.209	0.033	0.34	0.075	0.188	0.053	0	0.101
Brodmann Area 47	Control	1083	0.143	0.046	0.397	0.081	0.187	0.019	0	0.127
		1092	0.171	0.038	0.411	0	0.187	0.041	0	0.153
		1159	0.21	0.044	0.377	0	0.166	0.083	0	0.119
		1293	0.273	0.027	0.299	0.054	0.162	0.051	0	0.133
		13032	0.186	0.033	0.416	0.048	0.179	0	0	0.137
		13108	0.265	0.019	0.363	0.021	0.184	0.049	0	0.1
		1391	0.185	0.038	0.376	0.028	0.2	0.05	0	0.123
		1543	0.081	0.058	0.379	0.068	0.202	0.056	0	0.155
	OCD	13022	0.295	0.016	0.27	0.078	0.126	0.083	0	0.133
		13051	0.208	0.037	0.373	0.015	0.187	0.047	0	0.133
		1413	0.206	0.031	0.388	0	0.174	0.057	0	0.143
		1424	0.129	0.054	0.394	0	0.178	0.042	0	0.204
		1435	0.219	0.034	0.32	0.044	0.173	0.071	0	0.14
		1505	0.307	0.008	0.303	0.045	0.105	0.073	0	0.16
		1785	0.204	0.028	0.335	0.073	0.187	0.039	0	0.134
Caudate	Control	1083	0.235	0.056	0	0.094	0.015	0.035	0.409	0.156
		1092	0.215	0.062	0	0.07	0.037	0.026	0.434	0.155
		1159	0.26	0.049	0	0.038	0.045	0.105	0.317	0.186
		1293	0.222	0.075	0	0.061	0.042	0.041	0.423	0.137
		13032	0.292	0.045	0	0.007	0.027	0.028	0.416	0.185
		13108	0.238	0.055	0	0.098	0.025	0.061	0.388	0.134
		1391	0.233	0.048	0	0.058	0.025	0.037	0.446	0.152
		1543	0.181	0.052	0	0.037	0.046	0.081	0.416	0.188
	OCD	13022	0.263	0.073	0	0.112	0.008	0.043	0.331	0.17
		13051	0.26	0.046	0	0.082	0.02	0.087	0.348	0.158
		1413	0.179	0.173	0	0.054	0.083	0	0.241	0.269
		1424	0.194	0.074	0	0.046	0.052	0.085	0.323	0.226
		1435	0.23	0.09	0	0.066	0.019	0.084	0.342	0.169
		1505	0.33	0.041	0	0.013	0.276	0.136	0.027	0.178
		1785	0.184	0.081	0	0.047	0.02	0.052	0.48	0.135
Nucleus Accumbens	Control	1083	0.246	0.045	0	0.09	0.09	0	0.409	0.12
		1092	0.226	0.077	0	0.064	0.106	0.005	0.419	0.103
		1159	0.247	0.043	0	0.05	0.333	0.141	0.067	0.12
		1293	0.245	0.055	0	0.072	0.196	0.001	0.312	0.118
		13032	0.314	0.023	0	0	0.158	0	0.383	0.122
		13108	0.25	0.05	0	0.076	0.113	0.026	0.388	0.097
		1391	0.205	0.06	0	0.09	0.064	0.066	0.39	0.124
		1543	0.213	0.105	0	0.06	0.157	0.05	0.303	0.111
	OCD	13022	0.38	0.018	0	0.131	0	0.057	0.199	0.215
		13051	0.259	0.059	0	0.062	0.214	0	0.306	0.1
		1413	0.198	0.068	0	0	0.433	0.075	0	0.226
		1424	0.275	0.029	0	0	0.196	0.015	0.351	0.134
		1435	0.282	0.029	0	0.021	0.188	0.07	0.307	0.104
		1505	0.383	0.001	0	0.112	0.057	0.006	0.251	0.189
		1785	0.295	0.045	0	0.069	0.141	0	0.361	0.09
