## Supplemental Table 5 for "Transcriptome alterations are enriched for synapse-associated genes in the striatum of subjects with obsessive-compulsive disorder"

### Sheet: Supplemental Table 4
	Astrocytes	Ependymal Cells	Excitatory Neurons	Immune Cells	Interneurons	Oligodendrocytes	Spiny Neurons	Vascular Cells
Nucleus Accumbens	0.068	0.022	NA	0.87	1	0.47	0.563	0.197
Caudate	0.199	0.387	NA	0.596	0.104	0.335	0.02	0.225
Cortex	0.105	0.126	0.288	0.302	0.01	0.625	NA	0.027
